# Keystone taxa responsible for the microbial community stability and performance of activated sludges

**DOI:** 10.1101/2023.02.26.530128

**Authors:** Xiaonan Liu, Miaoxiao Wang, Bingwen Liu, Xiaoli Chen, Liyun An, Yong Nie, Xiao-Lei Wu

## Abstract

**Background:** The functions and stability of a community depend on its species, which form complex interaction networks. The keystone taxa identified by network analysis are generally considered to play a vital role in the structure and function of microbial communities, but there is no uniformly accepted operational definition of such taxa. Further, what species and how they affect the community’s stability and function are still poorly understood.

**Methods:** To solve this problem, we performed a large-scale network analysis of the microbial communities residing in 1186 activated sludge (AS) samples.

**Results:** We found that the AS co-occurrence network is a typical scale-free network. While most taxa in the AS co-occurrence network have little association, there are still a small number of taxa that are strongly interconnected. We defined a group of keystone taxa that have an important impact on network stability. Further analysis results indicate that the communities harboring the keystone taxa maintain higher stability, but these communities possess lower pollutant removal rates. In addition, we found that keystone taxa were more likely to appear in samples with lower sludge load.

**Conclusions:** Our work identified the keystone taxa that maintain the stability of microbial communities in the AS systems but at the cost of reducing their function. This finding shed light on the relationship between composition, stability, and function within microbial communities. It also provides novel insights into manipulating the function of microbial communities by modifying their composition.
