## Supplemental Table 2 for "Keystone taxa responsible for the microbial community stability and performance of activated sludges"

### Sheet: Table S1
Variables	Abbreviations	Meanings	Types
Latitude	Lat	Latitude	climatic parameters
Longitude	Lon	Longitude	climatic parameters
Build_year	BY	Year of plant build	control parameters
Annual_average_Tem	MAT	Mean annual temperature	climatic parameters
Annual_mean_of_daily_maximum_Tem	AMMaxT	Annual mean of daily maximum temperature	climatic parameters
Annual_mean_of_daily_minimum_Tem	AMMinT	Annual mean of daily minimum temperature	climatic parameters
Sampling_month_average_Tem	MMT	Sampling month average temperature	climatic parameters
Sampling_moment_Tem	SMT	Sampling moment temperature	climatic parameters
Annual_Pre	AP	Annual precipitation	climatic parameters
Sampling_month_Pre	SMP	Sampling month precipitation	climatic parameters
GDP_per_capita	GDP	GDP per capita	climatic parameters
City_population	Pop	City population	climatic parameters
Designed_capacity	DC	Designed capacity	control parameters
Actual_Inf_rate	InfR	Actual inflow rate	control parameters
Volume_of_aeration_tanks	Vol	Volume of aeration tanks	control parameters
Plant_HRT	HRT	Hydraulic retention time of wastewater treatment plants	control parameters
Aeration_tank_HRT	AtHRT	Hydraulic retention time of aeration tank	control parameters
SRT	SRT	Solids retention time, representing the average time the activated sludge solids are in the system.	control parameters
Nitrification	Nitri	Does the WWTP process include nitrification?	control parameters
Denitrification	Denitri	Does the WWTP process include denitrification?	control parameters
inflow_BOD	InfBOD	Biochemical oxygen demand(BOD) in inflow	influx parameters
inflow/(1+recycle ratio) BOD	ReInfBOD	The inflow BOD/(1 + recycle ratio)	influx parameters
Aeration_tank_inflow_BOD	AtInfBOD	BOD in inflow of aeration tank	influx parameters
Effluent_BOD	EffBOD	Biochemical oxygen demand(BOD) in effluent	efflux parameters
inflow_COD	InfCOD	Chemical oxygen demand(COD) in inflow	influx parameters
inflow/(1+recycle ratio) COD	ReInfCOD	The inflow COD/(1 + recycle ratio)	influx parameters
Aeration_tank_inflow_COD	AtInfCOD	COD in inflow of aeration tank	influx parameters
Effluent_COD	EffCOD	Chemical oxygen demand(COD) in effluent	efflux parameters
F/M	F/M	Sludge loading	aeration tank parameters
inflow_NH4_N	InfNH4N	Ammonia nitrogen concentration in inflow	influx parameters
Aeration_tank_inflow_NH4_N	AtInfNH4N	Ammonia nitrogen concentration in inflow of aeration tank	influx parameters
Effluent_NH4-N	EffNH4N	Ammonia nitrogen in effluent	efflux parameters
inflow_TN	InfTN	Total nitrogen in inflow	influx parameters
Aeration_tank_inflow_TN	AtInfTN	Total nitrogen in inflow of aeration tank	influx parameters
Effluent_TN	EffTN	Total nitrogen in effluent	efflux parameters
inflow_TP	InfTP	Total phosphorus in inflow	influx parameters
Aeration_tank_inflow_TP	AtInfTP	Total phosphorus in inflow of aeration tank	influx parameters
Effluent_TP	EffTP	Total phosphorus in effluent	efflux parameters
Industry Contained_in_Inf	IndConInf	Is industry wastewater source contained in inflow?	influx parameters
Industry Percentage	IndPer	Percentage of industrial waste water in inflow	influx parameters
MLSS	MLSS	Mixed liquor suspended solids, representing the total mass of activated sludge solids contained in the unit volume of mixed solution in the aeration tank	aeration tank parameters
DO	DO	Dissolved oxygen	aeration tank parameters
pH	Ph	Potential of hydrogen	aeration tank parameters
Mixed_liquid_temperature	MIT	Mixed liquid temperature	aeration tank parameters
Conductivity	Con	Conductivity of the sample	aeration tank parameters
NH4_N	NH4N	Ammonia nitrogen concentration in the sample	aeration tank parameters
NO3_N	NO3N	Nitrate nitrogen concentration in the sample	aeration tank parameters
SVI	SVI	Sludge volume index	aeration tank parameters
